# Exploring a pico-well based scRNA-seq method (HIVE) for simplified processing of equine bronchoalveolar lavage cells

**DOI:** 10.1101/2024.11.02.621659

**Authors:** Kim Fegraeus, Miia Riihimäki, Jessica Nordlund, Srinivas Akula, Sara Wernersson, Amanda Raine

## Abstract

Single-cell RNA sequencing (scRNA-seq) is a valuable tool for investigating cellular heterogeneity in diseases such as equine asthma (EA). This study evaluates the HIVE™ scRNA-seq method, a pico-well-based technology, for processing bronchoalveolar lavage (BAL) cells from horses with EA. The HIVE method offers practical advantages, including compatibility with both field and clinical settings, as well as a gentle workflow suited for handling sensitive cells.

Our results show that the major cell types in equine BAL were successfully identified; however, the proportions of T cells and macrophages deviated from cytological expectations, with macrophages being overrepresented and T cells underrepresented. Despite these limitations, the HIVE method confirmed previously identified T cell and macrophage subpopulations and defined other BAL cell subsets. However, compared to previous studies T helper subsets were less clearly defined.

Additionally, consistent with previous scRNA-seq studies, the HIVE method detected fewer granulocytes and mast cells than anticipated in the total BAL samples. Nevertheless, applying the method to purified mast cells recovered an expected number of cells. A small set of eosinophils were also detected which have not been characterized in earlier studies. In summary these findings suggest that while the HIVE method shows promise for certain applications, further optimization is needed to improve the accuracy of cell type representation, particularly for granulocytes and mast cells, in BAL samples.
