## Supplementary material for "Exploring a pico-well based scRNA-seq method (HIVE) for simplified processing of equine bronchoalveolar lavage cells": S1 Data

### Sheet: BeeNet metrics
Beenet output metrics
Sample	Total reads	Filtered reads	Mapped reads	Exon reads	% mapped to exons	% mapped to genome
AM	369681236	354150534	332317005	203364016	61.1958	93.835
GN	481352726	367127338	316888517	156936353	49.5242	86.3157
K20	237132780	191728124	169967078	104087214	61.2396	88.6501
K30	982600094	938384103	881914761	561505048	63.6689	93.9823
LE	506926972	387825921	300119675	109628971	36.5284	77.3852
NATT	807734962	630744747	527612172	283431506	53.7197	83.6491
FL	242907591	197510199	176421817	109231870	61.9152	89.3229
QU15	159069432	141457186	128891052	78810269	61.1449	91.1167
QU30	473209763	453029535	429461548	263766939	61.4181	94.7977
ST	283161994	261754875	246350807	139640126	56.6834	94.1151
BE	213166454	188906060	172281827	88400145	51.3114	91.1997
DE	222374239	157006848	127459017	65493338	51.3838	81.1805
FA	467362154	416181937	367985569	171036901	46.4792	88.4194
UF	198481105	60516438	47553616	16545104	34.7925	78.5797
AT_RT	141601680	136379940	129173986	55260059	42.7796	94.7163
AT_CT	145525823	139866762	132744571	54255451	40.8721	94.9079
TT_RT	172481886	170387706	163299957	71037889	43.5015	95.8402
TT_CT	172481886	170387706	163299957	71037889	43.5015	95.8402
