## Supplementary material for "Exploring a pico-well based scRNA-seq method (HIVE) for simplified processing of equine bronchoalveolar lavage cells": S3 Data

### Sheet: alt_sample handl 4 HIVEs
p_val	avg_log2FC	pct.1	pct.2	p_val_adj	cluster	gene
0	0.874775	0.712	0.368	0	Macrophages	CYBB
0	0.859682	0.857	0.684	0	Macrophages	APOE
0	0.677701	0.82	0.552	0	Macrophages	ENSECAG00000029928
0	0.639603	0.853	0.636	0	Macrophages	CTSZ
1.60708e-302	0.64426	0.795	0.517	2.24172e-298	Macrophages	FTH1
1.10201e-252	0.5725	0.828	0.64	1.53719e-248	Macrophages	PSAP
9.89525e-247	0.676623	0.741	0.516	1.38029e-242	Macrophages	CTSS
7.98255e-239	0.649881	0.727	0.499	1.11349e-234	Macrophages	MARCO
2.0235e-238	0.708757	0.646	0.372	2.82258e-234	Macrophages	ENSECAG00000030777
1.65123e-232	0.640273	0.609	0.311	2.3033e-228	Macrophages	CD163
6.04459e-207	0.583184	0.709	0.476	8.43161e-203	Macrophages	C1QC
6.67004e-187	0.629048	0.53	0.258	9.30404e-183	Macrophages	C4BPA
1.24467e-160	0.483857	0.644	0.423	1.73619e-156	Macrophages	C1QB
1.962e-146	0.452695	0.577	0.348	2.73679e-142	Macrophages	ITGA7
1.27947e-145	0.475651	0.744	0.591	1.78473e-141	Macrophages	CTSB
5.49858e-143	0.467953	0.734	0.578	7.66997e-139	Macrophages	FABP5
4.58929e-140	0.519167	0.475	0.246	6.4016e-136	Macrophages	ALDH1A1
1.25778e-139	0.519057	0.618	0.424	1.75448e-135	Macrophages	S100P
5.36281e-113	0.522404	0.454	0.253	7.48059e-109	Macrophages	GPNMB
6.71702e-110	0.484782	0.599	0.437	9.36957e-106	Macrophages	ANXA2
8.50051e-106	0.433563	0.508	0.313	1.18574e-101	Macrophages	LAPTM4A
1.24681e-101	0.413679	0.494	0.299	1.73917e-97	Macrophages	LAMP1
3.55873e-99	0.313107	0.329	0.14	4.96407e-95	Macrophages	MSR1
1.19451e-95	0.343181	0.823	0.732	1.66623e-91	Macrophages	VIM
3.51856e-94	0.428829	0.518	0.34	4.90804e-90	Macrophages	FTL
4.81643e-93	0.41433	0.502	0.329	6.71844e-89	Macrophages	RNASE6
1.51074e-85	0.260878	0.216	0.066	2.10733e-81	Macrophages	BHLHE41
2.19172e-83	0.355577	0.347	0.177	3.05724e-79	Macrophages	MTARC1
3.14765e-82	0.312246	0.272	0.113	4.39066e-78	Macrophages	CYP7A1
3.67945e-82	0.31098	0.396	0.221	5.13247e-78	Macrophages	PLBD1
1.04477e-80	0.26756	0.25	0.095	1.45734e-76	Macrophages	PRNP
2.15644e-80	0.349495	0.359	0.191	3.00801e-76	Macrophages	SCPEP1
2.13185e-78	0.307267	0.336	0.172	2.97372e-74	Macrophages	ENSECAG00000037915
4.98313e-76	0.394638	0.552	0.414	6.95097e-72	Macrophages	PRDX1
2.39571e-72	0.311486	0.352	0.193	3.34178e-68	Macrophages	MRC1
2.27095e-70	0.290463	0.39	0.227	3.16775e-66	Macrophages	LGMN
7.60177e-70	0.313052	0.318	0.165	1.06037e-65	Macrophages	RNF130
1.54226e-67	0.302789	0.251	0.111	2.1513e-63	Macrophages	DAB2
8.93031e-67	0.258958	0.33	0.176	1.24569e-62	Macrophages	SERPINB1
5.35614e-64	0.283121	0.34	0.192	7.47128e-60	Macrophages	ENSECAG00000000436
1.9789e-62	0.340054	0.32	0.181	2.76036e-58	Macrophages	CCL24
4.79822e-58	0.310856	0.481	0.348	6.69304e-54	Macrophages	FCER1G
1.16612e-56	0.274841	0.443	0.306	1.62662e-52	Macrophages	NPC2
5.13271e-51	0.255279	0.25	0.129	7.15962e-47	Macrophages	CLEC12A
2.2832e-50	0.290998	0.394	0.264	3.18484e-46	Macrophages	LITAF
1.80178e-47	0.301896	0.501	0.387	2.51331e-43	Macrophages	TALDO1
8.52798e-47	0.310176	0.487	0.368	1.18957e-42	Macrophages	IFI6
5.2411e-45	0.299417	0.595	0.512	7.31082e-41	Macrophages	IFI27
4.53853e-43	0.341693	0.514	0.413	6.3308e-39	Macrophages	HSP90B1
8.16043e-43	0.33255	0.407	0.296	1.1383e-38	Macrophages	LGALS3
2.86239e-37	0.272116	0.293	0.184	3.99275e-33	Macrophages	RRBP1
7.87893e-36	0.258342	0.34	0.234	1.09903e-31	Macrophages	TPM4
6.14594e-30	0.255789	0.207	0.123	8.57297e-26	Macrophages	LYZ
0	0.858543	0.567	0.141	0	Tcells	RESF1
0	0.818593	0.576	0.185	0	Tcells	CCL5
0	0.653163	0.562	0.171	0	Tcells	STK17B
0	0.565457	0.418	0.099	0	Tcells	HOPX
0	0.472349	0.361	0.068	0	Tcells	ETS1
2.48683e-294	0.581703	0.38	0.084	3.46887e-290	Tcells	FYB1
3.46423e-273	0.495374	0.397	0.1	4.83226e-269	Tcells	CD3E
7.14337e-272	0.633287	0.512	0.186	9.96429e-268	Tcells	GZMA
2.54635e-242	0.690886	0.678	0.35	3.55191e-238	Tcells	PTPRC
5.71772e-239	0.383369	0.299	0.059	7.97565e-235	Tcells	CD3G
1.57663e-206	0.597385	0.545	0.245	2.19924e-202	Tcells	GIMAP7
4.39607e-205	0.471312	0.278	0.062	6.13208e-201	Tcells	KLRD1
5.20649e-198	0.388449	0.366	0.112	7.26254e-194	Tcells	PSIP1
2.33156e-195	0.42593	0.323	0.089	3.25229e-191	Tcells	RRP1B
2.34018e-190	0.563782	0.512	0.231	3.26432e-186	Tcells	ITGB1
3.16838e-176	0.31663	0.21	0.037	4.41958e-172	Tcells	SH2D1A
1.27431e-171	0.324384	0.293	0.081	1.77754e-167	Tcells	KLRK1
3.12869e-171	0.353968	0.258	0.062	4.3642e-167	Tcells	SYNE1
1.23901e-170	0.329923	0.273	0.071	1.72829e-166	Tcells	ENSECAG00000000419
1.27379e-169	0.339824	0.235	0.052	1.7768e-165	Tcells	CCR5
3.34917e-168	0.312496	0.268	0.068	4.67175e-164	Tcells	CXCR6
1.07963e-159	0.536272	0.654	0.389	1.50598e-155	Tcells	EEF1B2
6.34501e-159	0.268494	0.235	0.055	8.85065e-155	Tcells	CD2
2.99882e-158	0.434663	0.354	0.125	4.18305e-154	Tcells	ANKRD12
3.95331e-157	0.384147	0.391	0.152	5.51447e-153	Tcells	MYCBP2
1.33448e-153	0.316075	0.263	0.072	1.86147e-149	Tcells	ENSECAG00000033316
1.55339e-148	0.442508	0.438	0.193	2.16682e-144	Tcells	EZR
1.5809e-146	0.312367	0.24	0.062	2.2052e-142	Tcells	KMT2A
1.55496e-141	0.490038	0.703	0.456	2.16901e-137	Tcells	ENSECAG00000035305
2.8487e-140	0.43893	0.319	0.115	3.97365e-136	Tcells	ATM
1.62618e-137	0.366687	0.934	0.816	2.26835e-133	Tcells	ENSECAG00000008542
8.32773e-132	0.331436	0.449	0.21	1.16164e-127	Tcells	WIPF1
3.59038e-131	0.363137	0.472	0.229	5.00822e-127	Tcells	DEK
4.36422e-131	0.453644	0.311	0.117	6.08765e-127	Tcells	CD8A
5.99215e-129	0.284361	0.242	0.071	8.35845e-125	Tcells	LBR
1.35515e-128	0.298856	0.261	0.083	1.8903e-124	Tcells	CD81
5.53792e-125	0.334946	0.33	0.129	7.72484e-121	Tcells	CTSC
2.21682e-120	0.386431	0.405	0.188	3.09224e-116	Tcells	SEPTIN7
9.11033e-120	0.297746	0.211	0.059	1.2708e-115	Tcells	ZNF292
1.33564e-118	0.37243	0.186	0.047	1.86308e-114	Tcells	TRDC
9.31661e-118	0.465901	0.742	0.535	1.29957e-113	Tcells	RPS12
1.59072e-116	0.448799	0.853	0.706	2.21889e-112	Tcells	RPL13A
1.88597e-113	0.302338	0.306	0.119	2.63073e-109	Tcells	STK17A
3.44575e-112	0.379745	0.326	0.136	4.80648e-108	Tcells	HMGCS1
1.44928e-111	0.289793	0.228	0.072	2.02161e-107	Tcells	RCSD1
2.48806e-110	0.288146	0.307	0.122	3.47059e-106	Tcells	CORO1A
9.12068e-108	0.313969	0.604	0.357	1.27224e-103	Tcells	DRB
1.51755e-106	0.294822	0.336	0.145	2.11683e-102	Tcells	ARF6
3.12553e-106	0.374772	0.512	0.288	4.3598e-102	Tcells	AHNAK
7.97509e-105	0.301101	0.269	0.102	1.11245e-100	Tcells	ITGA4
5.23909e-104	0.37525	0.43	0.223	7.30801e-100	Tcells	BRD2
1.31714e-99	0.302567	0.336	0.15	1.83728e-95	Tcells	SARAF
3.41957e-99	0.311235	0.352	0.163	4.76995e-95	Tcells	MACF1
5.68876e-99	0.30547	0.389	0.19	7.93525e-95	Tcells	SETX
5.99687e-99	0.307739	0.292	0.12	8.36504e-95	Tcells	SMCHD1
6.50995e-98	0.302461	0.405	0.2	9.08073e-94	Tcells	BIRC3
2.60696e-97	0.331755	0.396	0.197	3.63645e-93	Tcells	KLF6
2.83492e-97	0.300917	0.28	0.114	3.95443e-93	Tcells	GLIPR1
1.05662e-95	0.311676	0.262	0.102	1.47388e-91	Tcells	BPTF
1.16688e-81	0.287506	0.339	0.167	1.62768e-77	Tcells	JAK1
1.17138e-79	0.300895	0.325	0.16	1.63396e-75	Tcells	KMT2E
7.72013e-79	0.445825	0.605	0.433	1.07688e-74	Tcells	S100A4
1.57681e-76	0.273474	0.265	0.119	2.19949e-72	Tcells	SKIL
6.96456e-71	0.299679	0.369	0.202	9.71486e-67	Tcells	SON
2.53198e-70	0.258569	0.3	0.148	3.53185e-66	Tcells	MCL1
2.25692e-69	0.292822	0.5	0.317	3.14818e-65	Tcells	RPL24
1.09998e-65	0.270165	0.504	0.32	1.53436e-61	Tcells	DDX5
6.02413e-65	0.289189	0.513	0.337	8.40306e-61	Tcells	RPS21
1.01929e-62	0.316025	0.752	0.597	1.42181e-58	Tcells	RPL37
1.15826e-60	0.287746	0.593	0.421	1.61565e-56	Tcells	RPL10A
4.56353e-60	0.279963	0.989	0.988	6.36567e-56	Tcells	ENSECAG00000027676
9.41569e-59	0.303771	0.396	0.24	1.31339e-54	Tcells	PRRC2C
2.8302e-56	0.281027	0.624	0.453	3.94784e-52	Tcells	ENSECAG00000009162
2.83853e-56	0.28769	0.581	0.421	3.95947e-52	Tcells	RPL13
1.33722e-49	0.279025	0.668	0.515	1.86529e-45	Tcells	MT-ATP6
5.12265e-45	0.275624	0.543	0.401	7.14558e-41	Tcells	MT-ND2
2.47769e-44	0.262168	0.742	0.605	3.45613e-40	Tcells	ENSECAG00000030892
1.31947e-43	0.254884	0.373	0.242	1.84053e-39	Tcells	ROCK1
2.36806e-41	0.259297	0.723	0.595	3.30321e-37	Tcells	RPL27A
1.06093e-218	0.715402	0.337	0.028	1.47989e-214	Neutrophils	CXCL10
6.93065e-189	1.74142	0.816	0.28	9.66757e-185	Neutrophils	GBP5
8.64127e-169	0.941517	0.438	0.067	1.20537e-164	Neutrophils	ACOD1
3.30609e-161	1.20014	0.593	0.137	4.61166e-157	Neutrophils	SNX10
4.0765e-152	0.757439	0.484	0.091	5.68631e-148	Neutrophils	DDX58
1.58575e-134	0.921485	0.426	0.08	2.21197e-130	Neutrophils	IFIH1
3.46438e-128	1.11756	0.564	0.15	4.83247e-124	Neutrophils	IFIT2
9.44027e-115	0.995289	0.487	0.12	1.31682e-110	Neutrophils	SOD2
4.39736e-111	0.424494	0.305	0.047	6.13388e-107	Neutrophils	ENSECAG00000029196
1.96984e-84	0.332851	0.126	0.01	2.74773e-80	Neutrophils	CXCL11
8.66134e-83	0.571211	0.308	0.062	1.20817e-78	Neutrophils	PLEK
2.52972e-79	0.428703	0.228	0.036	3.52871e-75	Neutrophils	IL1RN
1.1673e-78	0.995219	0.678	0.306	1.62827e-74	Neutrophils	SAT1
3.12336e-64	0.300297	0.111	0.01	4.35678e-60	Neutrophils	ENSECAG00000006595
3.50778e-59	0.933958	0.702	0.419	4.893e-55	Neutrophils	ENSECAG00000033029
1.34469e-55	0.553621	0.46	0.17	1.87571e-51	Neutrophils	ENSECAG00000039645
2.86963e-52	0.544378	0.194	0.038	4.00284e-48	Neutrophils	CXCL8
9.58261e-49	0.466573	0.257	0.067	1.33668e-44	Neutrophils	IGSF6
7.95223e-44	0.277575	0.201	0.047	1.10926e-39	Neutrophils	C1H15orf48
5.29359e-42	0.793729	0.479	0.227	7.38404e-38	Neutrophils	GBP6
4.79049e-40	0.335182	0.269	0.081	6.68225e-36	Neutrophils	AIM2
7.54014e-40	0.403813	0.383	0.145	1.05177e-35	Neutrophils	TOP1
1.91139e-39	0.478673	0.412	0.167	2.6662e-35	Neutrophils	EPSTI1
2.26765e-39	0.723909	0.482	0.238	3.16314e-35	Neutrophils	ISG15
2.30234e-32	0.383012	0.235	0.075	3.21154e-28	Neutrophils	PIK3AP1
3.74455e-32	0.533456	0.351	0.151	5.22327e-28	Neutrophils	IFIT3
5.75817e-31	0.378547	0.32	0.128	8.03208e-27	Neutrophils	IFIT5
1.76955e-30	0.343383	0.133	0.03	2.46835e-26	Neutrophils	TMEM140
4.42917e-30	0.290639	0.121	0.025	6.17826e-26	Neutrophils	CASP3
2.07038e-29	0.580236	0.186	0.055	2.88798e-25	Neutrophils	TBC1D9
2.48421e-29	0.579365	0.787	0.59	3.46523e-25	Neutrophils	CYBB
8.30025e-29	0.262947	0.249	0.087	1.1578e-24	Neutrophils	MECR
5.60822e-28	0.707002	0.392	0.194	7.82291e-24	Neutrophils	HCAR1
8.25715e-28	0.606864	0.184	0.056	1.15179e-23	Neutrophils	CXCL1
2.23952e-27	0.68329	0.487	0.29	3.1239e-23	Neutrophils	MX1
1.07948e-23	0.44158	0.542	0.328	1.50576e-19	Neutrophils	ENSECAG00000024790
1.23095e-23	0.492327	0.567	0.365	1.71706e-19	Neutrophils	SAMD9L
1.74045e-23	0.641571	0.22	0.084	2.42775e-19	Neutrophils	SDAD1
3.79469e-23	0.291866	0.278	0.117	5.29322e-19	Neutrophils	ENSECAG00000031322
9.59523e-23	0.341611	0.157	0.049	1.33844e-18	Neutrophils	LMNB1
3.32721e-22	0.331733	0.245	0.099	4.64113e-18	Neutrophils	TNIP1
5.10684e-22	0.39028	0.136	0.039	7.12354e-18	Neutrophils	GADD45A
5.65087e-20	0.302514	0.341	0.172	7.8824e-16	Neutrophils	STAT1
1.4494e-19	0.463743	0.646	0.451	2.02177e-15	Neutrophils	FTL
1.61123e-19	0.34103	0.431	0.248	2.2475e-15	Neutrophils	ENSECAG00000006663
4.81455e-18	0.32697	0.242	0.109	6.71582e-14	Neutrophils	RBBP6
7.42224e-18	0.302573	0.317	0.162	1.03533e-13	Neutrophils	ADGRE1
1.0114e-17	0.256333	0.312	0.156	1.41081e-13	Neutrophils	LYN
3.97448e-17	0.407919	0.184	0.075	5.544e-13	Neutrophils	CLEC4E
1.3355e-16	0.259849	0.194	0.08	1.86289e-12	Neutrophils	BAZ2B
1.99512e-16	0.265347	0.182	0.074	2.78299e-12	Neutrophils	CCRL2
5.87119e-16	0.258409	0.429	0.256	8.18972e-12	Neutrophils	TNFSF10
1.62189e-15	0.301967	0.332	0.183	2.26238e-11	Neutrophils	DDX60L
2.47408e-15	0.567196	0.683	0.53	3.45109e-11	Neutrophils	SRGN
1.5227e-14	0.362748	0.811	0.688	2.12401e-10	Neutrophils	CTSB
1.88693e-14	0.444322	0.228	0.111	2.63208e-10	Neutrophils	NFKBIA
1.77402e-13	0.261518	0.465	0.296	2.47458e-09	Neutrophils	SCPEP1
2.45289e-13	0.42693	0.564	0.425	3.42153e-09	Neutrophils	PLAC8B
4.76718e-13	0.324903	0.39	0.244	6.64973e-09	Neutrophils	SAMD9
4.8619e-13	0.33558	0.203	0.098	6.78186e-09	Neutrophils	DUSP1
2.16214e-12	0.292671	0.833	0.748	3.01597e-08	Neutrophils	MHCX1
2.4242e-12	0.304283	0.354	0.213	3.38152e-08	Neutrophils	SELL
8.21114e-12	0.386048	0.349	0.222	1.14537e-07	Neutrophils	CD5L
8.65819e-12	0.268554	0.588	0.422	1.20773e-07	Neutrophils	LAMP1
1.49825e-11	0.267615	0.281	0.16	2.08991e-07	Neutrophils	DDX3X
2.11808e-11	0.266178	0.245	0.132	2.95451e-07	Neutrophils	USP15
4.47363e-11	0.365914	0.237	0.132	6.24026e-07	Neutrophils	PM20D2
9.34503e-11	0.264766	0.85	0.696	1.30354e-06	Neutrophils	FTH1
3.27571e-09	0.296458	0.269	0.163	4.56929e-05	Neutrophils	CLIP1
4.1419e-09	0.264128	0.755	0.663	5.77754e-05	Neutrophils	CTSS
2.12373e-08	0.423709	0.673	0.559	0.000296239	Neutrophils	HSP90AA1
5.59678e-08	0.295239	0.358	0.251	0.000780695	Neutrophils	BIRC3
2.78525e-06	0.255906	0.38	0.288	0.0388515	Neutrophils	HMOX1
0	1.91259	0.879	0.014	0	Mast cells	MS4A2
0	1.33191	0.766	0.02	0	Mast cells	FCER1A
0	1.09428	0.685	0.007	0	Mast cells	HPGDS
0	1.05904	0.645	0.023	0	Mast cells	RHEX
0	0.980748	0.694	0.012	0	Mast cells	GATA2
0	0.940818	0.597	0.012	0	Mast cells	RET
0	0.830734	0.605	0.019	0	Mast cells	LTC4S
0	0.730117	0.508	0.006	0	Mast cells	KIT
0	0.665156	0.427	0.006	0	Mast cells	ENSECAG00000031156
0	0.564276	0.403	0.007	0	Mast cells	HDC
0	0.526277	0.339	0.002	0	Mast cells	RAB27B
0	0.517638	0.315	0.002	0	Mast cells	RGS13
0	0.475282	0.323	0.003	0	Mast cells	PLCB4
0	0.426166	0.315	0.002	0	Mast cells	ENSECAG00000037919
3.66381e-298	0.310083	0.21	0.001	5.11065e-294	Mast cells	KIF21A
9.50821e-279	0.404616	0.29	0.005	1.3263e-274	Mast cells	PTGS1
6.7573e-224	0.290945	0.177	0.002	9.42576e-220	Mast cells	SBSPON
2.49475e-211	0.261073	0.202	0.003	3.47993e-207	Mast cells	SLC18A2
1.32374e-199	0.332637	0.242	0.005	1.84649e-195	Mast cells	ENSECAG00000033856
4.83224e-187	0.509405	0.339	0.012	6.74049e-183	Mast cells	LAPTM4B
1.07274e-165	1.19214	0.734	0.074	1.49637e-161	Mast cells	ENSECAG00000024719
4.94433e-123	0.695111	0.54	0.051	6.89684e-119	Mast cells	GNPTAB
4.07789e-115	1.05991	0.637	0.079	5.68825e-111	Mast cells	ACSL4
3.28941e-114	0.523796	0.347	0.022	4.5884e-110	Mast cells	ARHGEF12
2.10601e-104	0.414062	0.274	0.015	2.93767e-100	Mast cells	RAB44
1.05773e-84	0.262957	0.161	0.006	1.47543e-80	Mast cells	CCND1
2.69577e-74	0.659872	0.435	0.053	3.76033e-70	Mast cells	ITPRID2
2.97435e-74	0.934979	0.685	0.137	4.14892e-70	Mast cells	ENSECAG00000019875
5.26405e-70	0.353026	0.29	0.025	7.34283e-66	Mast cells	RAPGEF2
1.20279e-67	0.334106	0.258	0.021	1.67777e-63	Mast cells	PRKAG2
2.81508e-67	0.393573	0.298	0.028	3.92675e-63	Mast cells	ZBTB20
5.9799e-63	0.54448	0.46	0.067	8.34137e-59	Mast cells	DSE
3.64826e-62	0.286339	0.194	0.013	5.08896e-58	Mast cells	PLAU
3.78045e-58	0.495044	0.363	0.047	5.27335e-54	Mast cells	LMO4
4.20184e-55	0.370683	0.226	0.02	5.86114e-51	Mast cells	LPCAT2
1.55255e-52	0.431841	0.339	0.045	2.16565e-48	Mast cells	B4GALT6
1.63885e-47	0.623229	0.468	0.09	2.28603e-43	Mast cells	CLINT1
4.15968e-47	0.426539	0.258	0.029	5.80234e-43	Mast cells	IGF2
7.29125e-37	0.853036	0.605	0.182	1.01706e-32	Mast cells	HMGCS1
1.41887e-33	0.320165	0.177	0.02	1.97919e-29	Mast cells	MSI2
1.69607e-32	0.367387	0.306	0.055	2.36585e-28	Mast cells	PSTPIP1
3.65661e-31	0.267972	0.202	0.027	5.10061e-27	Mast cells	SEMA4D
2.01776e-30	0.29329	0.282	0.05	2.81457e-26	Mast cells	C19orf33
7.51707e-30	0.258844	0.202	0.028	1.04856e-25	Mast cells	PMEPA1
9.90823e-30	0.407841	0.363	0.08	1.3821e-25	Mast cells	FOXP1
1.25272e-29	0.254651	0.234	0.036	1.74742e-25	Mast cells	SPECC1
2.4806e-29	0.322358	0.315	0.063	3.46019e-25	Mast cells	HMGCR
5.37612e-29	0.264054	0.242	0.039	7.49915e-25	Mast cells	MADD
7.11823e-29	0.440395	0.484	0.136	9.92922e-25	Mast cells	SQSTM1
2.51175e-28	0.405571	0.427	0.109	3.50364e-24	Mast cells	MT-ND5
2.04395e-23	0.771167	0.839	0.532	2.85111e-19	Mast cells	SRGN
2.30181e-23	0.260018	0.202	0.034	3.21079e-19	Mast cells	GCSAML
5.56669e-23	0.33934	0.355	0.092	7.76498e-19	Mast cells	LDLR
1.01223e-22	0.303439	0.274	0.06	1.41195e-18	Mast cells	MITF
1.0719e-22	0.483725	0.516	0.177	1.49519e-18	Mast cells	LGALS1
2.46878e-22	0.589503	0.734	0.343	3.4437e-18	Mast cells	AHNAK
1.2884e-21	0.634881	0.806	0.435	1.7972e-17	Mast cells	MT-ND2
1.96794e-20	0.432287	0.508	0.179	2.74507e-16	Mast cells	CTSC
3.26753e-19	0.486085	0.823	0.467	4.55787e-15	Mast cells	RPS3A
3.6544e-19	0.3747	0.427	0.142	5.09752e-15	Mast cells	CST3
7.15388e-19	0.320253	0.323	0.089	9.97895e-15	Mast cells	CD84
7.66245e-19	0.332509	0.331	0.094	1.06884e-14	Mast cells	NR3C1
8.1433e-19	0.724055	0.847	0.518	1.13591e-14	Mast cells	ENSECAG00000035305
9.90796e-19	0.628616	0.806	0.464	1.38206e-14	Mast cells	RPL7
2.84556e-18	0.301927	0.29	0.077	3.96927e-14	Mast cells	MSMO1
7.53719e-18	0.61183	0.919	0.665	1.05136e-13	Mast cells	TXNIP
1.12005e-17	0.518252	0.782	0.454	1.56235e-13	Mast cells	RPL5
1.80919e-17	0.54899	0.839	0.475	2.52364e-13	Mast cells	S100A4
2.53722e-17	0.636921	0.847	0.542	3.53917e-13	Mast cells	ENSECAG00000042692
3.05385e-17	0.317129	0.363	0.115	4.25982e-13	Mast cells	EPB41L2
1.10854e-16	0.557489	0.798	0.455	1.54631e-12	Mast cells	EEF1B2
2.06187e-16	0.404444	0.5	0.202	2.87611e-12	Mast cells	FKBP5
9.25978e-16	0.277463	0.315	0.097	1.29165e-11	Mast cells	BTK
1.71002e-15	0.443662	0.581	0.268	2.3853e-11	Mast cells	REEP5
2.98702e-15	0.323754	0.323	0.102	4.16659e-11	Mast cells	RGS1
3.07671e-15	0.297639	0.315	0.099	4.2917e-11	Mast cells	CYP51A1
4.59881e-15	0.278701	0.234	0.062	6.41488e-11	Mast cells	GADD45B
5.42568e-15	0.395403	0.427	0.164	7.56828e-11	Mast cells	AKAP9
1.76325e-14	0.281895	0.323	0.106	2.45956e-10	Mast cells	SERP1
2.64719e-14	0.490521	0.911	0.635	3.69256e-10	Mast cells	RPL37
3.59821e-14	0.258543	0.266	0.079	5.01915e-10	Mast cells	AP1S2
4.40803e-14	0.279658	0.29	0.091	6.14877e-10	Mast cells	CHD3
1.90637e-13	0.4518	0.589	0.294	2.6592e-09	Mast cells	ANXA1
2.60139e-13	0.335999	0.387	0.149	3.62867e-09	Mast cells	MT-ND3
2.94318e-13	0.291714	0.339	0.122	4.10544e-09	Mast cells	ARL6IP5
1.04401e-12	0.474932	0.831	0.576	1.45628e-08	Mast cells	ITM2B
1.48503e-12	0.327558	0.403	0.163	2.07147e-08	Mast cells	SMCHD1
2.11311e-12	0.500925	0.863	0.587	2.94757e-08	Mast cells	RPS12
2.43308e-12	0.417074	0.685	0.379	3.39391e-08	Mast cells	RPL10
5.11054e-12	0.296514	0.266	0.087	7.12869e-08	Mast cells	CALCOCO2
9.96166e-12	0.284173	0.379	0.153	1.38955e-07	Mast cells	HNRNPA1
1.13821e-11	0.407844	0.774	0.508	1.58769e-07	Mast cells	EEF1A1
1.21043e-11	0.472671	0.629	0.363	1.68842e-07	Mast cells	RPL24
1.73986e-11	0.442783	0.726	0.427	2.42693e-07	Mast cells	MT-ND1
8.467e-11	0.340593	0.315	0.123	1.18106e-06	Mast cells	USP47
1.72193e-10	0.395867	0.435	0.211	2.40192e-06	Mast cells	MACF1
1.85124e-10	0.391411	0.629	0.37	2.5823e-06	Mast cells	ENSECAG00000020699
5.98061e-10	0.374944	0.758	0.496	8.34235e-06	Mast cells	RPL14
7.74605e-10	0.43906	0.734	0.48	1.0805e-05	Mast cells	RPL9
1.46661e-09	0.261077	0.315	0.128	2.04577e-05	Mast cells	TMF1
2.39839e-09	0.397682	0.71	0.46	3.34552e-05	Mast cells	RPL13
6.52374e-09	0.250841	0.242	0.09	9.09996e-05	Mast cells	DNAJC1
2.34016e-08	0.253567	0.274	0.113	0.000326429	Mast cells	LAT
3.0491e-08	0.319826	0.597	0.366	0.000425318	Mast cells	ENSECAG00000011547
3.19151e-08	0.250685	0.331	0.15	0.000445183	Mast cells	PIP4K2A
3.26286e-08	0.268463	0.347	0.158	0.000455136	Mast cells	GOLGB1
4.06759e-08	0.305648	0.613	0.367	0.000567388	Mast cells	DDX5
7.6322e-08	0.259182	0.315	0.143	0.00106462	Mast cells	KTN1
2.87468e-07	0.398398	0.71	0.519	0.00400989	Mast cells	RPS23
2.93093e-07	0.258991	0.29	0.135	0.00408835	Mast cells	SREBF2
4.30646e-07	0.35683	0.831	0.64	0.00600708	Mast cells	MT-CO1
6.11428e-07	0.254591	0.298	0.14	0.00852881	Mast cells	PPIG
1.24773e-06	0.319247	0.589	0.379	0.0174045	Mast cells	RPS14
1.42058e-06	0.284282	0.613	0.4	0.0198157	Mast cells	RPL35A
2.98257e-06	0.294539	0.758	0.568	0.0416038	Mast cells	RPL4
0	0.862884	0.405	0.011	0	DCs	CCR7
0	0.665845	0.348	0.007	0	DCs	NR4A3
1.78318e-293	0.502049	0.272	0.004	2.48736e-289	DCs	GCSAM
1.64201e-270	0.855985	0.386	0.013	2.29044e-266	DCs	LAMP3
1.46676e-259	0.596434	0.291	0.006	2.04598e-255	DCs	ENSECAG00000043794
2.29866e-229	0.725576	0.399	0.017	3.2064e-225	DCs	CD1E2
2.26689e-215	0.444958	0.285	0.008	3.16209e-211	DCs	CLIC2
2.6523e-181	0.339737	0.209	0.005	3.69969e-177	DCs	ZBTB10
1.33041e-172	0.603349	0.424	0.027	1.85579e-168	DCs	PKIB
2.26204e-172	0.753216	0.456	0.032	3.15531e-168	DCs	GPR183
1.31617e-171	0.325309	0.184	0.004	1.83592e-167	DCs	TSPAN33
1.36678e-162	0.954069	0.449	0.033	1.90652e-158	DCs	FSCN1
2.06222e-159	0.268621	0.165	0.003	2.87659e-155	DCs	TSPAN13
2.40249e-155	0.253574	0.158	0.003	3.35123e-151	DCs	FLT3
9.69414e-143	0.542558	0.316	0.018	1.35224e-138	DCs	TSC22D1
1.46577e-139	0.919871	0.481	0.045	2.04461e-135	DCs	CD83
2.44814e-119	0.311793	0.19	0.007	3.41491e-115	DCs	HAVCR2
1.0695e-114	0.440266	0.241	0.013	1.49184e-110	DCs	IDO1
1.84273e-113	0.376829	0.259	0.015	2.57042e-109	DCs	BASP1
1.71359e-102	0.556125	0.31	0.024	2.39029e-98	DCs	LIMCH1
3.50411e-98	1.15269	0.589	0.097	4.88789e-94	DCs	RGS1
1.20747e-91	0.300337	0.19	0.01	1.68429e-87	DCs	CD274
2.39283e-84	0.645813	0.386	0.046	3.33775e-80	DCs	RALA
5.61829e-72	0.33563	0.215	0.017	7.83695e-68	DCs	SERPINB9
9.67217e-68	0.529287	0.304	0.035	1.34917e-63	DCs	LRRK1
1.77525e-67	0.587899	0.348	0.046	2.4763e-63	DCs	DQA
3.15979e-60	0.792755	0.437	0.081	4.4076e-56	DCs	MAP4K4
6.61926e-54	0.627935	0.399	0.075	9.2332e-50	DCs	LY5
7.29165e-54	0.541918	0.323	0.049	1.01711e-49	DCs	PLXNC1
2.97481e-53	1.22051	0.658	0.213	4.14956e-49	DCs	ENSECAG00000024259
8.80655e-53	0.448981	0.329	0.051	1.22843e-48	DCs	SAMSN1
1.38292e-52	0.302677	0.165	0.013	1.92903e-48	DCs	RAB9A
5.37112e-52	1.32778	0.829	0.417	7.49217e-48	DCs	DRB
3.60318e-51	0.267492	0.209	0.022	5.02608e-47	DCs	SLC38A1
2.89167e-50	1.498	0.918	0.59	4.0336e-46	DCs	CD74
1.2466e-49	0.271994	0.171	0.015	1.73888e-45	DCs	TRIO
3.67281e-49	0.446532	0.361	0.064	5.1232e-45	DCs	BCL2A1
5.28551e-49	0.363328	0.278	0.04	7.37275e-45	DCs	NFKB1
1.31612e-47	1.07351	0.747	0.291	1.83585e-43	DCs	DRA
1.29104e-44	0.253028	0.19	0.021	1.80087e-40	DCs	NAV1
5.08504e-44	0.383321	0.215	0.027	7.09313e-40	DCs	ETV3
6.28258e-43	0.80102	0.449	0.111	8.76357e-39	DCs	NUB1
1.05152e-41	0.265624	0.209	0.026	1.46677e-37	DCs	GCA
6.75952e-39	1.43343	0.475	0.141	9.42886e-35	DCs	CST3
5.61188e-38	0.501762	0.399	0.093	7.82801e-34	DCs	STK4
8.42304e-37	0.758716	0.462	0.13	1.17493e-32	DCs	FGL2
3.32699e-34	0.808376	0.557	0.194	4.64082e-30	DCs	CCDC88A
1.96139e-29	0.493105	0.399	0.116	2.73594e-25	DCs	RAB8B
1.97629e-29	0.383869	0.203	0.035	2.75672e-25	DCs	MARCKSL1
8.07322e-29	0.394706	0.304	0.071	1.12613e-24	DCs	IFI30
6.05106e-25	0.823126	0.538	0.24	8.44062e-21	DCs	DQB
7.50855e-25	0.468047	0.259	0.061	1.04737e-20	DCs	REL
2.68506e-24	0.524765	0.247	0.058	3.74539e-20	DCs	TUBA1C
8.86618e-22	0.372393	0.259	0.067	1.23674e-17	DCs	CPNE3
1.2236e-21	0.461157	0.487	0.19	1.70679e-17	DCs	CXCL16
2.0476e-21	0.49438	0.456	0.177	2.85619e-17	DCs	ENSECAG00000039645
2.27274e-20	0.256348	0.152	0.028	3.17024e-16	DCs	IRF8
7.40645e-20	0.28641	0.253	0.067	1.03313e-15	DCs	APPL1
1.83494e-19	0.59413	0.525	0.248	2.55956e-15	DCs	SH3BGRL
2.21404e-19	0.344156	0.234	0.061	3.08836e-15	DCs	GADD45B
7.52763e-19	0.467027	0.443	0.178	1.05003e-14	DCs	ZFP36L1
8.70317e-19	0.581033	0.342	0.119	1.21401e-14	DCs	CEP350
1.0822e-18	0.453791	0.696	0.368	1.50957e-14	DCs	ENSECAG00000020699
1.0883e-18	0.316555	0.316	0.101	1.51807e-14	DCs	RAB31
1.59553e-18	0.388197	0.348	0.121	2.22561e-14	DCs	FNBP1
4.01898e-18	0.281881	0.228	0.06	5.60608e-14	DCs	CFLAR
4.81493e-18	0.643407	0.532	0.251	6.71634e-14	DCs	BIRC3
8.2725e-18	0.483496	0.38	0.143	1.15393e-13	DCs	ITGA4
2.2223e-17	0.623755	0.291	0.099	3.09989e-13	DCs	CPVL
1.21579e-16	0.25035	0.272	0.084	1.69591e-12	DCs	CYTIP
2.38676e-16	0.265096	0.247	0.073	3.32929e-12	DCs	KPNA3
3.94388e-16	0.447021	0.392	0.163	5.50132e-12	DCs	NIBAN1
6.63006e-16	0.409606	0.342	0.131	9.24827e-12	DCs	GDI2
1.74434e-15	0.296628	0.234	0.07	2.43318e-11	DCs	RASSF3
3.88208e-15	0.270972	0.177	0.046	5.41512e-11	DCs	CD1A3
9.68477e-15	0.722601	0.253	0.086	1.35093e-10	DCs	SDAD1
1.51216e-14	0.27943	0.291	0.102	2.10931e-10	DCs	MACROH2A1
2.66223e-14	0.285587	0.234	0.074	3.71354e-10	DCs	CCDC50
3.30837e-14	0.678317	0.778	0.518	4.61485e-10	DCs	ENSECAG00000035305
3.93475e-14	0.253515	0.291	0.104	5.48858e-10	DCs	BTG1
7.05483e-14	0.26902	0.234	0.075	9.84078e-10	DCs	PWP2
2.4474e-13	0.250806	0.253	0.086	3.41389e-09	DCs	C2H4orf3
4.22955e-13	0.260466	0.234	0.077	5.8998e-09	DCs	LSP1
1.64939e-12	0.322348	0.373	0.165	2.30074e-08	DCs	PPP1CB
2.24286e-12	0.262504	0.215	0.07	3.12856e-08	DCs	DSE
2.83447e-12	0.305738	0.323	0.134	3.9538e-08	DCs	BAZ1A
6.09062e-12	0.26086	0.184	0.056	8.49581e-08	DCs	ENSECAG00000016251
1.17699e-10	0.270865	0.139	0.039	1.64179e-06	DCs	CXCL10
2.56935e-10	0.388685	0.804	0.585	3.58399e-06	DCs	RPLP0
1.84793e-09	0.33439	0.399	0.215	2.57768e-05	DCs	ATP2B1
1.71778e-07	0.284422	0.424	0.247	0.00239614	DCs	SAMD9
1.74293e-07	0.292995	0.981	0.909	0.00243121	DCs	ACTB
2.85618e-07	0.356064	0.475	0.302	0.00398408	DCs	TPM4
4.41657e-07	0.275335	0.665	0.468	0.00616067	DCs	RPS3A
2.09425e-06	0.252676	0.259	0.135	0.0292126	DCs	TMEM123
